# Catalytically inactive subgroup VIII receptor-like cytoplasmic kinases regulate the immune-triggered oxidative burst in *Arabidopsis thaliana*

**DOI:** 10.1101/2024.05.30.596543

**Authors:** Márcia Gonçalves Dias, Thakshila Dharmasena, Carmen Gonzalez-Ferrer, Jan Eric Maika, Maria Camila Rodriguez Gallo, Virginia Natali Miguel, Ruoqi Dou, Melissa Bredow, Kristen R Siegel, Richard Glen Uhrig, Rüdiger Simon, Jacqueline Monaghan

**Author notes:** Equal contribution (Márcia Gonçalves Dias, Thakshila Dharmasena).

## Abstract

Protein kinases are key components of multiple cell signaling pathways. Several protein kinases of the receptor-like cytoplasmic kinase (RLCK) family have demonstrated roles in immune and developmental signaling across various plant species, making them a family of interest in the study of phosphorylation-based signal relay. Here, we present our investigation of a subfamily of RLCKs in *Arabidopsis thaliana*. Specifically, we focus on subgroup VIII RLCKs: MAZ and its paralog CARK6, as well as CARK7 and its paralog CARK9. We found that both MAZ and CARK7 associate with the calcium-dependent protein kinase CPK28 *in planta,* and furthermore that CPK28 phosphorylates both MAZ and CARK7 on multiple residues in areas that are known to be critical for protein kinase activation. Genetic analysis suggests redundant roles for MAZ and CARK6 as negative regulators of the immune-triggered oxidative burst. We find evidence that supports homo– and hetero-dimerization between CARK7 and MAZ, which may be a general feature of this protein family. Multiple biochemical experiments suggest that neither MAZ nor CARK7 demonstrate catalytic protein kinase activity *in vitro.* Interestingly, we find that a mutant variant of MAZ incapable of protein kinase activity is able to complement *maz-1* mutants, suggesting noncatalytic roles of MAZ *in planta*. Overall, our study identifies subgroup VIII RLCKs as new players in Arabidopsis immune signaling and highlights the importance of noncatalytic functions of protein kinases.
