## Supplemental Table S1 for "Catalytically inactive subgroup VIII receptor-like cytoplasmic kinases regulate the immune-triggered oxidative burst in *Arabidopsis thaliana*"

### Sheet: Germplasm
Supplementary Table S1. Germplasm, clones, and primers generated in this study.
Germplasm and associated primers for genotyping and qRT-PCR
AGI	Gene IDs	Species	Line Name	ABRC Code	Genotyping primers (5'-3')			qRT-PCR primers (5'-3')		Citation
N/A	N/A	Nicotiana benthamiana	WT	N/A	N/A			N/A		N/A
N/A	N/A	Arabidopsis thaliana Col-0	Col-0 WT	N/A	N/A			N/A		N/A
At3g59350	PTI1-3/MAZZA/CARK5	Arabidopsis thaliana Col-0	maz-1	GK485-F03	GATAATGACGCTGATGATGATG	CTGGTAGAATGAAGACGAGC	ATATTGACCATCATACTCATTGC	GTTACTTGGGCTACTCCAAG	GAATCAGGCTTCCTGGAC	Blumke et al., 2021
			maz-2	Salk_095719	CTGCTCGTCTTCATTCTAC	GACACACCAAATCACTACTC	ATTTTGCCGATTTCGGAAC
			maz-1/UBQ10:MAZ-eGFP	N/A	N/A			N/A		Blumke et al., 2021
			maz-1/35S:MAZ-K141N-GFP Line 2-9	N/A	N/A			N/A		This study, generated and genotyped by MGD.
			maz-1/35S:MAZ-K141N-GFP Line 22-5	N/A	N/A			N/A
At2g43230	PTI1-5/CARK6	Arabidopsis thaliana Col-0	cark6-1	Salk_203094	CACCTTACTTGTGATTGAAG	CACTTTGTCTTCACTCAGC	ATTTTGCCGATTTCGGAAC	CATGCACCAGAATATGCG	CGCTGCTAGCTTAGCAACT	This study; genotyped by CGF.
			cark6-2	Salk_201490	CGTAATGGTCTTAGGTCAATC	CTCCATCCTAAGCCATATTG	ATTTTGCCGATTTCGGAAC
At1g06700	PTI1-1/CARK7	Arabidopsis thaliana Col-0	cark7-1	Salk_086563	GAAGGAAGCTCTTCCCATCG	AGACTCTGTTGACCTCTAGG	ATTTTGCCGATTTCGGAAC	ATGCTCCAGAATATGCAATG	CGCTGCTAGCTTAGCAACT	This study; genotyped by CGF.
			cark7-2	WDL_386G06	CTAGATGCCACCTAGTACCT	TCCCTTCCTACCTGTAATCG	AACGTCCGCAATGTGTTATTAAGTTGTC
At2g30740	PTI1-2/CARK8	Arabidopsis thaliana Col-0	cark8-1	WDL_Hs008-06A	CTTATTGTCTATGTATGGTTCG	GAATAATAGACAGCACACTTC	AACGTCCGCAATGTGTTATTAAGTTGTC	N/A		This study; genotyped by CGF.
			cark8-2	Sail_147C05	GGAGTTCAAGGAGCACAG	CACGAAGAAGATGGCTGG	TAGCATCTGAATTTCATAACCAATCTCGATACAC
At2g30730	PTI1-6/CARK9	Arabidopsis thaliana Col-0	cark9-1	Salk_062218	GCACGATATTCTGCATGGTA	AAGCTTTCACAACTGTACTC	ATTTTGCCGATTTCGGAAC	GTCTTGTAACTTGGGCTACACCG	GAATTGCGGTATTGAGCCTG	This study; genotyped by CGF.
			cark9-2	Salk_079894	GTAGAGGAGTGTGTTGATCC	GGATCTTCTTCGCTTAATG	ATTTTGCCGATTTCGGAAC
At3g59350, At2g43230	MAZZA, CARK6	Arabidopsis thaliana Col-0	maz-1 cark6-2	GK485-F03, Salk_201490	as above			as above		This study; crossed and genotyped by CGF.
At1g06700, At2g30730	CARK7, CARK9	Arabidopsis thaliana Col-0	cark7-1 cark9-1	WDL_386G06, Salk_062218	as above			as above		This study; crossed and genotyped by CGF.

### Sheet: Clones
Supplementary Table S1. Germplasm, clones, and primers generated in this study.
Clones
AGI or Uniprot ID	Gene IDs	Clone name	Clone details	Resistance marker	Citation
At3g59350	PTI1-3/MAZZA/CARK5	pENTR/D-Topo-MAZ np/ns	Gateway-compatible pENTR entry vector contianing the genomic region of MAZ (ATG to the penultimate codon), including introns.	Kanamycin	Blumke et al., 2021
		pTwistENTR-MAZ-K141N np/ns	Gateway-compatible pENTR entry vector synthesized by Twist BioSciences; coding sequence of MAZ with no promoter (np) and no stop codon (ns).	Kanamycin	This study; synthesized and cloned by Twist BioSciences.
		pCAMBIA1300-35S:cLuc-MAZ	pCAMBIA1300-cLuc binary vector cloned using restriction digestion followed by ligation; coding sequence of MAZ (no promoter and including the endogenous stop codon) was synthesized by Twist BioSciences with flanking 5'-KpnI and 3' SalI sites for assembly.	Kanamycin	This study; cloned by JM and MGD.
		pK7FWG2-35S:MAZ-K141N-GFP	pK7FWG destination vector with 35S promoter and C-terminal GFP tag; assembled by Gateway LR reaction using pTwistENTR-MAZ-K141N np/ns.	Spectinomycin	This study; cloned by MGD.
		pGGZ001-UBQ10:MAZ-eGFP	Genomic region of MAZ (ATG to the penultimate codon), including introns; cloned using Green Gate.	Spectinomycin	Blumke et al., 2021
		pET28a+-T7:His6-MAZ	pET28a+ vector for T7-driven expression of recombinant His6-MAZ in E. coli for purification. Full-length coding sequence.	Kanamycin	This study; synthesized and cloned by Twist BioSciences.
		pET28a+-T7:His6-MAZ-K141N	pET28a+ vector for T7-driven expression of recombinant His6-MAZ-K141N in E. coli for purification. The mutation was engineered at the synthesis stage.	Kanamycin	This study; synthesized and cloned by Twist BioSciences.
		pET28a+-T7:His6-MAZ-deltaN	pET28a+ vector for T7-driven expression of recombinant His6-MAZ-deltaN in E. coli for purification. Coding sequence starts as an engineered Met/ATG, followed by MAZ starting at position L90.	Kanamycin	This study; synthesized and cloned by Twist BioSciences.
		pET28a+-T7:His6-MAZ-N265G	pET28a+ vector for T7-driven expression of recombinant His6-MAZ-N265G in E. coli for purification. The mutation was engineered at the synthesis stage.	Kanamycin	This study; synthesized and cloned by Twist BioSciences.
At1g06700	PTI1-1/CARK7	pTwistENTR-CARK7 np/ns	Gateway-compatible pENTR entry vector synthesized by Twist BioSciences; coding sequence of CARK7 with no promoter (np) and no stop codon (ns).	Kanamycin	This study; synthesized and cloned by Twist BioSciences.
		pCAMBIA1300-35S:CARK7-nLuc	pCAMBIA1300-nLuc binary vector cloned using restriction digestion followed by ligation; coding sequence of CARK7 (np/ns) was amplified by conventional PCR using primers containing 5'-KpnI and 3' SalI sites for assembly; Primers used were 5'-aaaggtaccATGCGTAAGTGGATCTGT-3' and 5'-aaagtcgacTCAAGATTCTGGTGCTG-3'.	Kanamycin	This study; cloned by KRS.
		pCAMBIA1300-35S:cLuc-CARK7	pCAMBIA1300-cLuc binary vector cloned using restriction digestion followed by ligation; coding sequence of CARK7 (np/ns) was amplified by conventional PCR using primers containing 5'-KpnI and 3' SalI sites for assembly; Primers used were 5'-aaaggtaccATGCGTAAGTGGATCTGT-3' and 5'-aaagtcgacTCAAGATTCTGGTGCTG-3'.	Kanamycin	This study; cloned by CGF.
		pABindmCherry-XVE-35S:CARK7-mCherry	pABindmCherry binary vector cloned using Gateway LR reaction; full-length coding sequence of CARK7 C-terminally tagged with mCherry and driven by XVE-35S promoter.	Spectinomycin	This study; cloned by JEM
		pABindeGFP-XVE-35S:CARK7-GFP	pABindGFP binary vector cloned using Gateway LR reaction; full-length coding sequence of CARK7 C-terminally tagged with GFP and driven by XVE-35S promoter.	Spectinomycin	This study; cloned by JEM
		pET28a+-T7:His6-CARK7	pET28a+ vector for T7-driven expression of recombinant His6-CARK7 in E. coli for purification. Full-length coding sequence.	Kanamycin	This study; synthesized and cloned by Twist BioSciences.
		pET28a+-T7:His6-CARK7-K97N	pET28a+ vector for T7-driven expression of recombinant His6-CARK7-K97N in E. coli for purification. The mutation was engineered at the synthesis stage.	Kanamycin	This study; synthesized and cloned by Twist BioSciences.
At5g66210	CPK28	pABindmCherry-XVE-35S:CPK28-mCherry	pABindmCherry binary vector cloned using Gateway LR reaction; full-length coding sequence of CPK28 C-terminally tagged with mCherry and driven by XVE-35S promoter.	Spectinomycin	This study; cloned by JEM
		pCAMBIA1300-35S:CPK28-nLuc	pCAMBIA1300-cLuc binary vector expressing the full-length coding region of CPK28.	Kanamycin	Wang et al., 2018
		pET28a+-T7:His6-CPK28	pET28a+ vector for T7-driven expression of recombinant His6-CPK28 in E. coli for purification.	Kanamycin	Bredow et al., 2021
		pET28a+-T7:His6-CPK28-D188A	pET28a+ vector for T7-driven expression of recombinant His6-CPK28-D188A in E. coli for purification.	Kanamycin	Bredow et al., 2021
At3g51550	Lti6B	pGGZ001-UBQ10:mCherry-Lti6B	Genomic region of Lti6B, including introns; cloned using Green Gate. N-terminally tagged with mCherry and driven by UBQ10 promoter.	Spectinomycin	This study; cloned by JEM
At3g51550	FER	pCAMBIA1300-35S:FER-nLuc	pCAMBIA1300-cLuc binary vector expressing FER.	Kanamycin	Dias et al., 2023
P11690	TBSV-P19	pBIN-P19	pBIN binary vector expressing Tomato Bushy Stunt Virus (TBSV) RNA silencing suppressor P19 to aid in expression of constructs driven by the Cauliflower Mosaic Virus (CaMV) 35S promoter.	Kanamycin	Voinnet et al., 2003
At2g39660	BIK1	pGex6p.1-T7:GST-BIK1	pGex6p.1 vector for T7-driven expression of recombinant GST-BIK1 in E. coli for purification.	Carbenicllin	Bredow et al., 2021
